# Single-cell and spatial transcriptomics of vulvar lichen sclerosus reveal multi-compartmental alterations in gene expression and signaling cross-talk

**DOI:** 10.1101/2024.08.14.607986

**Authors:** Peng Sun, Christina N. Kraus, Wei Zhao, Jiahui Xu, Susie Suh, Quy Nguyen, Yunlong Jia, Arjun Nair, Melanie Oakes, Roberto Tinoco, Jessica Shiu, Bryan Sun, Ashley Elsensohn, Scott X. Atwood, Qing Nie, Xing Dai

**Author notes:** Correspondence: C.K and X.D. These authors contributed equally (Peng Sun, Christina N. Kraus).

## Abstract

Vulvar diseases are a critical yet often neglected area of women’s health, profoundly affecting patients’ quality of life and frequently resulting in long-term physical and psychological challenges. Lichen sclerosus (LS) is a chronic inflammatory skin disorder that predominantly affects the vulva, leading to severe itching, pain, scarring, and an increased risk of malignancy. Despite its profound impact on affected individuals, the molecular pathogenesis of vulvar LS (VLS) is not well understood, hindering the development of FDA-approved therapies. Here, we utilize single-cell and spatial transcriptomics to analyze lesional and non-lesional skin from VLS patients, as well as healthy control vulvar skin. Our findings demonstrate histologic, cellular, and molecular heterogeneities within VLS, yet highlight unifying molecular changes across keratinocytes, fibroblasts, immune cells, and melanocytes in lesional skin. They reveal cellular stress and damage in fibroblasts and keratinocytes, enhanced T cell activation and cytotoxicity, aberrant cell-cell signaling, and increased activation of the IFN, JAK/STAT, and p53 pathways in specific cell types. Using both monolayer and organotypic culture models, we also demonstrate that knockdown of select genes, which are downregulated in VLS lesional keratinocytes, partially recapitulates VLS-like stress-associated changes. Collectively, these data provide novel insights into the pathogenesis of VLS, identifying potential biomarkers and therapeutic targets for future research.
