## Supplemental Table 7 for "Single-cell and spatial transcriptomics of vulvar lichen sclerosus reveal multi-compartmental alterations in gene expression and signaling cross-talk"

### Sheet: Primers and probes
Table S7. Information for siRNAs, RT-qPCR primers, and RNAScope probes.
Small interfering RNAs
ATF3 siRNA1	sense strand	CAACCUUCAUCGGCCCACGUGUAUU
	anti-sense strand	AAUACACGUGGGCCGAUGAAGGUUG
ATF3 siRNA2	sense strand	GAGCUGAGGUUUGCCAUCCAGAACA
	anti-sense strand	UGUUCUGGAUGGCAAACCUCAGCUC
ATF3 siRNA3	sense strand	CCUACAAAUCGGAACUGGAGGAACA
	anti-sense strand	UGUUCCUCCAGUUCCGAUUUGUAGG
ATF3 siRNA4	sense strand	UGGACGAGACCAUGAAGGAGUUGAA
	anti-sense strand	UUCAACUCCUUCAUGGUCUCGUCCA
ATF3 siRNA5	sense strand	GCGACGUGAAGAAGCUGGAAAUGAA
	anti-sense strand	UUCAUUUCCAGCUUCUUCACGUCGC
RT-qPCR primers
GAPDH	forward strand	ACCCACTCCTCCACCTTTG
	reverse strand	CTCTTGTGCTCTTGCTGGG
ATF3	forward strand	CAGGTCTCTGCCTCGGAAGT
	reverse strand	TTCTTCAGGGGCTACCTCGG
APOE	forward strand	CGTTGCTGGTCACATTCCTG
	reverse strand	TCATGGTCTCGTCCATCAGC
CXCL14	forward strand	GGACCCAAGATCCGCTACAG
	reverse strand	TCCAGGCGTTGTACCACTTG
KRT6A	forward strand	TGAGGAGTGCAGGCTGAATG
	reverse strand	GTGCTTATAGCTCTTCCTGCTG
KRT16	forward strand	CCAGCTCAGCATGAAAGCATC
	reverse strand	ATGCTTGCTGGGAGGAAAGG
KRT17	forward strand	TCCCAGCTCAGCATGAAAGC
	reverse strand	TCCACAATGGTACGCACCTG
S100A8	forward strand	TGGGCATCATGTTGACCGAG
	reverse strand	CGTCTGCACCCTTTTTCCTGAT
S100A9	forward strand	CCTCGGCTTTGACAGAGTG
	reverse strand	CATTTGTGTCCAGGTCCTCCA
RNAscope probe
Hs-APOE	ACD	Cat#: 433091
Hs-ATF3	ACD	Cat#: 470868-C2
Hs-CXCL14	ACD	Cat#: 425291-C3
Hs-KRT6A	ACD	Cat#: 520721
Hs-KRT16	ACD	Cat#: 474901-C3
Hs-S100A9	ACD	Cat#: 417581-C2

### Sheet: Antibodies
Table S7. Information for primary and secondary antibodies.
Primary antiboy
Guinea pig anti-KRT5	Fitzgerald	RDI-PROGPCK5
Rabbit anti-KRT14	Gifts of Julie Segre (NIH)
Chicken anti-KRT14	Gifts of Julie Segre (NIH)
Rabbit anti-KRT10	Gifts of Julie Segre (NIH)
Rabbit anti-loricirn	Gifts of Julie Segre (NIH)
Rabbit anti-KRT10	Biolegend	Cat# 905404
Mouse anti-KRT15	Santa Cruz	Cat# sc-47697
Rabbit anti-CD3	Abcam	Cat# ab16669
Rabbit anti-CD45	Cell Signaling	Cat# 13917
Rabbit anti-Cleaved Caspase-3	Cell Signaling	Cat# 9664S
Mouse anti-SMA	Sigma	Cat# A2547
Rabbit anti-vimentin	Cell Signaling	Cat# 5741P
Rabbit anti-Ki67	Cell Signaling	Cat# 9129
Mouse anti-E-cadherin	BD	Cat# 610182
Rabbit anti-phos-MLKL	Abcam	Cat# ab187091
Secondary antibody
Alexa Fluor 488-conjugated goat anti-mouse	Invitrogen	Cat# A11001
Alexa Fluor 568-conjugated goat anti-rabbit	Invitrogen	Cat# A11011
Alexa Fluor 647-conjugated donkey anti-rabbit	Abcam	Cat# ab150075
Cy5-conjugated donkey anti-mouse	Thermo fisher	Cat# A-11011
FITC-conjugated donkey anti-rabbit	Jackson ImmunoResearch	Cat# 711-095-152
rhodamine-conjugated donkey anti-guinea pig	Jackson ImmunoResearch	Cat# 706-025-148
rhodamine-conjugated goat anti-chicken	Jackson ImmunoResearch	Cat# 103-295-155
